# Hic2 fast-tracks iPS cell generation by suppressing KLF4-dependent epidermal detour

**DOI:** 10.1101/2025.09.11.675597

**Authors:** Meryam Beniazza, Masahito Yoshihara, Daniel F Kaemena, James Ashmore, Suling Zhao, Michael O’Dwyer, Emil Andersson, Victor Olariu, Shintaro Katayama, Abdenour Soufi, Kosuke Yusa, Keisuke Kaji

## Abstract

Reprogramming somatic cells to induced pluripotent stem cells (iPSCs) is the most established cellular conversion by exogenous master transcription factors (TFs). A deeper understanding of this yet inefficient process is critical to extending our capability to control cellular identity for medical applications. Here we report 14 genes essential for efficient iPSC generation, but dispensable for self-renewal. Of those, overexpression of *Hic2*, a transcriptional suppressor highly expressed in PSCs, enhances iPSC generation ∼10-fold. This is achieved through a more direct transition towards pluripotency, bypassing an intermediate state with KLF4-dependent transient epidermal gene expression during iPSC generation. Mechanistically, HIC2 co-occupies these KLF4 targets and directly inhibits their expression. Our work demonstrates that master TFs necessary for cellular conversions can also activate obstructive genes during cellular reprogramming. We propose that identifying transcriptional suppressors against such side effects, like *Hic2*, can be a powerful strategy to achieve more efficient TF-mediated cell conversions.
