## Supplementary Table S3 for "Hic2 fast-tracks iPS cell generation by suppressing KLF4-dependent epidermal detour"

### Sheet: Plasmids
Lentiviral sgRNA expression vector
Vector name	sgRNA sequence	Reference
pKLV2BB_GWv2_Pecam.sgR1	TTCACCTCGTACTCAATCG	sgRNA from Tzelepis et al., 2016
pKLV2BB_GWv2_Pecam.sgR2	TTCTATAAGGACGATGCGA	sgRNA from Tzelepis et al., 2016
pKLV2BB_GWv2_Stat3.sgR1	TGATGACTAAGGGCCGGTCC	sgRNA from Tzelepis et al., 2016
pKLV2BB_GWv2_Stat3.sgR2	TGGGCCGGTGCTGCACGATA	sgRNA from Tzelepis et al., 2016
pKLV2BB_GWv2_Rb1.sgR1	CATCACACGGTAATACAAT	sgRNA from Tzelepis et al., 2016
pKLV2BB_GWv2_Rb1.sgR2	GCATTATCAACCTTGGTAC	sgRNA from Tzelepis et al., 2016
pKLV2BB_GWv2_Arid2.sgR1	ACTTTAGGCGGATTCGCGA	sgRNA from Tzelepis et al., 2016
pKLV2BB_GWv2_Arid2.sgR2	GTACATCTACCGTCTCACA	sgRNA from Tzelepis et al., 2016
pKLV2BB_GWv2_Capzb.sgR1	TTGTTACTCCACGGTGACC	sgRNA from Tzelepis et al., 2016
pKLV2BB_GWv2_Capzb.sgR2	GCTCGGCTCAGAAAGCTGG	sgRNA from Tzelepis et al., 2016
pKLV2BB_GWv2_Exoc7.sgR1	CGGAGAAGATCATCCGAGA	sgRNA from Tzelepis et al., 2016
pKLV2BB_GWv2_Exoc7.sgR2	TCGGCTCTCAAAGGACGAC	sgRNA from Tzelepis et al., 2016
pKLV2BB_GWv2_Fpgs.sgR1	CTTCAGGCCGTAATTCCGC	sgRNA from Tzelepis et al., 2016
pKLV2BB_GWv2_Fpgs.sgR2	ATCCGTTCGGTGAAGGCAC	sgRNA from Tzelepis et al., 2016
pKLV2BB_GWv2_Hic2.sgR1	GTTGATGAGGTTATCATGC	sgRNA from Tzelepis et al., 2016
pKLV2BB_GWv2_Hic2.sgR2	TTCAGTTTGCGGCGACAGA	sgRNA from Tzelepis et al., 2016
pKLV2BB_GWv2_Hsp90ab1.sgR1	AACCCGGATGACATCACGC	sgRNA from Tzelepis et al., 2016
pKLV2BB_GWv2_Hsp90ab1.sgR2	TTGCGTTTACTACAGGCCC	sgRNA from Tzelepis et al., 2016
pKLV2BB_GWv2_Klf8.sgR1	GCTGGGTTCTCCATTGGGC	sgRNA from Tzelepis et al., 2016
pKLV2BB_GWv2_Klf8.sgR2	TATCCTGGCCTCGTCTCAG	sgRNA from Tzelepis et al., 2016
pKLV2BB_GWv2_Mmachc.sgR1	AGAATCTTAGGTCGCCGAT	sgRNA from Tzelepis et al., 2016
pKLV2BB_GWv2_Mmachc.sgR2	GGGCTCTGTCAAACATAGC	sgRNA from Tzelepis et al., 2016
pKLV2BB_GWv2_Mtr.sgR1	GTTGATATGTTAGGCCTAC	sgRNA from Tzelepis et al., 2016
pKLV2BB_GWv2_Mtr.sgR2	AGCAGTACTAGTATCGCCC	sgRNA from Tzelepis et al., 2016
pKLV2BB_GWv2_Myc.sgR1	TGTCCCCGAGCCGCCGCTC	sgRNA from Tzelepis et al., 2016
pKLV2BB_GWv2_Myc.sgR2	TCAATGCACTCGGACGCGG	sgRNA from Tzelepis et al., 2016
pKLV2BB_GWv2_Nfrkb.sgR1	GACTCGAGTAAATGCCGGC	sgRNA from Tzelepis et al., 2016
pKLV2BB_GWv2_Nfrkb.sgR2	GCAATATCGTCTATCAAGG	sgRNA from Tzelepis et al., 2016
pKLV2BB_GWv2_Ppat.sgR1	CGTCTCAACTACGAATGGC	sgRNA from Tzelepis et al., 2016
pKLV2BB_GWv2_Ppat.sgR2	ATACGAGGTACGCCACCAC	sgRNA from Tzelepis et al., 2016
pKLV2BB_GWv2_Rybp.sgR1	CCAGCTGAGAATTGATGCG	sgRNA from Tzelepis et al., 2016
pKLV2BB_GWv2_Rybp.sgR2	ATGCAGCATCTGCGATGTG	sgRNA from Tzelepis et al., 2016
pKLV2BB_GWv2_Actr2.sgR1	GTGGGTTACAATATTGAGC	sgRNA from Tzelepis et al., 2016
pKLV2BB_GWv2_Actr2.sgR2	CGCACGATGCCATTCTCCA	sgRNA from Tzelepis et al., 2016
pKLV2BB_GWv2_Cand1.sgR1	TACCAAGTGGAGACGATCG	sgRNA from Tzelepis et al., 2016
pKLV2BB_GWv2_Cand1.sgR2	ACGCACCTGGTACCAGTAC	sgRNA from Tzelepis et al., 2016
pKLV2BB_GWv2_Tasor.sgR1	GGTATCCTCGGTCTCCTAA	sgRNA from Tzelepis et al., 2016
pKLV2BB_GWv2_Tasor.sgR2	CTCATGGTTGATCGGTACC	sgRNA from Tzelepis et al., 2016
pKLV2BB_GWv2_Dcp2.sgR1	CATGACTGTGCGGCGAGAG	sgRNA from Tzelepis et al., 2016
pKLV2BB_GWv2_Dcp2.sgR2	GATGTACAAGCGAGCAAGC	sgRNA from Tzelepis et al., 2016
pKLV2BB_GWv2_Edc4.sgR1	CTAATGGCGTATGCCAAGA	sgRNA from Tzelepis et al., 2016
pKLV2BB_GWv2_Edc4.sgR2	TCTCGATTCTGGTCGGCGC	sgRNA from Tzelepis et al., 2016
pKLV2BB_GWv2_Fermt2.sgR1	ATCATGAGCGTCGTAAGTA	sgRNA from Tzelepis et al., 2016
pKLV2BB_GWv2_Fermt2.sgR2	CTAGAAGAGATCGAATGCA	sgRNA from Tzelepis et al., 2016
pKLV2BB_GWv2_Gpr89.sgR1	CAGTTGACAGCACCAAATC	sgRNA from Tzelepis et al., 2016
pKLV2BB_GWv2_Gpr89.sgR2	CCGTGCTTTGGGCTGAGTA	sgRNA from Tzelepis et al., 2016
pKLV2BB_GWv2_Hnrnpul2.sgR1	ACGGGCCGGAGGAACGGAG	sgRNA from Tzelepis et al., 2016
pKLV2BB_GWv2_Hnrnpul2.sgR2	CCTACGGTTTTGACGGAAG	sgRNA from Tzelepis et al., 2016
pKLV2BB_GWv2_Mtrr.sgR1	GCCGTGGATTGATGGACTC	sgRNA from Tzelepis et al., 2016
pKLV2BB_GWv2_Mtrr.sgR2	CCGATGACTGTGTCGGGTA	sgRNA from Tzelepis et al., 2016
pKLV2BB_GWv2_Pdxk.sgR1	GCGACTACCTGATCGCGCT	sgRNA from Tzelepis et al., 2016
pKLV2BB_GWv2_Pdxk.sgR2	GGGGTACTAACCATACACA	sgRNA from Tzelepis et al., 2016
pKLV2BB_GWv2_Zbtb2.sgR1	GATGAGGGGGTATGCGTGC	sgRNA from Tzelepis et al., 2016
pKLV2BB_GWv2_Zbtb2.sgR2	TGCTCCACCTGATGTACAC	sgRNA from Tzelepis et al., 2016
pKLV2BB_GWv2_Cds2.sgR1	TCCGTAGATGACACCCCAG	sgRNA from Tzelepis et al., 2016
pKLV2BB_GWv2_Cds2.sgR2	ATTTACTGAGGATCCGCAA	sgRNA from Tzelepis et al., 2016
pKLV2BB_GWv2_Eif4g2.sgR1	AGAGTTGCGAGAGCACCAT	sgRNA from Tzelepis et al., 2016
pKLV2BB_GWv2_Eif4g2.sgR2	CTCGTTCATGGTCTAATCG	sgRNA from Tzelepis et al., 2016
pKLV2BB_GWv2_Mnt.sgR1	AATCTGAGCGTGCTGCGGA	sgRNA from Tzelepis et al., 2016
pKLV2BB_GWv2_Mnt.sgR2	GGCGATCTTCTCCCGCGCA	sgRNA from Tzelepis et al., 2016
pKLV2BB_GWv2_Myh9.sgR1	GGCGATGTTGTCGTTCAAG	sgRNA from Tzelepis et al., 2016
pKLV2BB_GWv2_Myh9.sgR2	CTGGTACTCACGAATCGAG	sgRNA from Tzelepis et al., 2016
pKLV2BB_GWv2_Pole4.sgR1	TCGCACCGCGGCACGCGCC	sgRNA from Tzelepis et al., 2016
pKLV2BB_GWv2_Pole4.sgR2	CTGCCTCTGGCGAGAGTAA	sgRNA from Tzelepis et al., 2016
pKLV2BB_GWv2_Vps51.sgR1	TGTTAGAGTTCACCGACCG	sgRNA from Tzelepis et al., 2016
pKLV2BB_GWv2_Vps51.sgR2	GCGCGAAGGCAGCTCAAAA	sgRNA from Tzelepis et al., 2016
pKLV2BB_GWv2_Cd320.sgR1	GTATGGGCCGGAGCCGGAG	sgRNA from Tzelepis et al., 2016
pKLV2BB_GWv2_Cd320.sgR2	ATACCCGGGTCCAAGTCTC	sgRNA from Tzelepis et al., 2016
pKLV2BB_GWv2_Atp6ap1.sgR1	AGGATTTCACAGCATACGG	sgRNA from Tzelepis et al., 2016
pKLV2BB_GWv2_Atp6ap1.sgR2	CGCCATCAGACCGGAGCTA	sgRNA from Tzelepis et al., 2016
piggyBac transposase
Vector name	Reference
pCMV-hyPBase	Yusa et al., 2011
piggyBac transposon
Vector name	Reference
PB-CA-rtTA Adv	Woltjen et al., 2009, Addgene #20910
PB-TAP-MKOS-imO	Chantzoura et al., 2015
PB-TAP-STEMCCA-imO	Chantzoura et al., 2015
PB-TAP-STEMCCA+9-imO	Chantzoura et al., 2015
for protein overexpression
PB-CAG-rtTA-P2A-BFP	This work, modified from Addgene #20910
PB-CAG-rtTA-P2A-Smad3CA	This work, modified from Addgene #20910
PB-CAG-rtTA-P2A-Rybp	This work, modified from Addgene #20910
PB-CAG-rtTA-P2A-Arid2	This work, modified from Addgene #20910
PB-CAG-rtTA-P2A-Cand1	This work, modified from Addgene #20910
PB-CAG-rtTA-P2A-Dcp2	This work, modified from Addgene #20910
PB-CAG-rtTA-P2A-Edc4	This work, modified from Addgene #20910
PB-CAG-rtTA-P2A-Eif4g2	This work, modified from Addgene #20910
PB-CAG-rtTA-P2A-Tasor	This work, modified from Addgene #20910
PB-CAG-rtTA-P2A-Gpr89	This work, modified from Addgene #20910
PB-CAG-rtTA-P2A-Hic2	This work, modified from Addgene #20910
PB-CAG-rtTA-P2A-Klf8	This work, modified from Addgene #20910
PB-CAG-rtTA-P2A-Mnt	This work, modified from Addgene #20910
PB-CAG-rtTA-P2A-Myh9	This work, modified from Addgene #20910
PB-CAG-rtTA-P2A-Nfrkb	This work, modified from Addgene #20910
PB-CAG-rtTA-P2A-Pole4	This work, modified from Addgene #20910
PB-CAG-rtTA-P2A-Zbtb2	This work, modified from Addgene #20910
Lentiviral overexpression vectors
Vector name	Reference
pKLV2-TRE-TY1-BFP (Ty1-tag in the N-term of the protein)	This work, used for RNA-seq
pKLV2-TRE-TY1-Hic2 (Ty1-tag in the N-term of the protein)	This work, used for RNA-seq
pKLV2-TRE-TY1-Hic2 (Ty1-tag in the C-term of the protein)	This work, used for ChIP-seq
FUW-tet-O-hKlf4	Addgene, plasmid 20725
FUW-M2rtTA	Addgene, plasmid 20342

### Sheet: qPCR primers
qPCR primer	Sequence
Krt8_For	TCCATCAGGGTGACTCAGAAA
Krt8_Rev	CCAGCTTCAAGGGGCTCAA
Krt14_For	CCTGCTGGATGTGAAGACAA
Krt14_Rev	GAGGATGAGGAGAATTGGGAAG
Krt16_For	TGGCGAGAATATCCACTCCTC
Krt16_Rev	TGAAGCTGGTTGAACCTTGCT
Krt17_For	AGATGGAGCAGCAGAACCAG
Krt17_Rev	TGTACTGAGTCAGGTGGGCA
Krt80_For	GGAGCAGAAGCCAGAGATAAG
Krt80_Rev	GATGGTGGCACAACCTAGAA
Sfn_For	CCTTCCCAAACCCTGAATGT
Sfn_Rev	GCTACACGAAGAGTGAGATTCC
Tbp_For	AGAGCTCTGGAATTGTACCGC
Tbp_Rev	CTGCAGCAAATCGCTTGGG
