## Supplementary material for "Hic2 fast-tracks iPS cell generation by suppressing KLF4-dependent epidermal detour": Source Data File

### Sheet: Fig1C
Stats Relative to Fig1C
Unpaired t test two-tailed	Summary	P Value
Control gRNA#1 vs Control gRNA#2	ns	0.2985
Control gRNA#1 vs. Stat3 gRNA#1	**	0.0062
Control gRNA#1 vs. Stat3 gRNA#2	**	0.006
Control gRNA#1 vs. Myc gRNA#1	ns	0.1804
Control gRNA#1 vs. Myc gRNA#2	ns	0.2336
Control gRNA#1 vs. Rybp gRNA#1	ns	0.13
Control gRNA#1 vs. Rybp gRNA#2	*	0.0427
Control gRNA#1 vs. Ppat gRNA#1	**	0.0044
Control gRNA#1 vs. Ppat gRNA#2	**	0.0045
Control gRNA#1 vs. Fpgs gRNA#1	**	0.0053
Control gRNA#1 vs. Fpgs gRNA#2	**	0.0044
Control gRNA#1 vs. Mtr gRNA#1	**	0.0046
Control gRNA#1 vs. Mtr gRNA#2	**	0.0051
Control gRNA#1 vs. Cds2 gRNA#1	**	0.0049
Control gRNA#1 vs. Cds2 gRNA#2	**	0.0052
Control gRNA#1 vs. Mmachc gRNA#1	**	0.0054
Control gRNA#1 vs. Mmachc gRNA#2	**	0.005
Control gRNA#1 vs. Pdxk gRNA#1	**	0.0052
Control gRNA#1 vs. Pdxk gRNA#2	**	0.0052
Control gRNA#1 vs. Mtrr gRNA#1	*	0.0112
Control gRNA#1 vs. Mtrr gRNA#2	*	0.0348
Control gRNA#1 vs. Actr2 gRNA#1	**	0.0088
Control gRNA#1 vs. Actr2 gRNA#2	*	0.012
Control gRNA#1 vs. Capzb gRNA#1	*	0.0165
Control gRNA#1 vs. Capzb gRNA#2	**	0.0088
Control gRNA#1 vs. Cd320 gRNA#1	*	0.0104
Control gRNA#1 vs. Cd320 gRNA#2	*	0.0222
Control gRNA#1 vs. Exoc7 gRNA#1	*	0.0158
Control gRNA#1 vs. Exoc7 gRNA#2	ns	0.0833
Control gRNA#1 vs. Vps51 gRNA#1	*	0.0176
Control gRNA#1 vs. Vps51 gRNA#2	ns	0.1505
Control gRNA#1 vs. Hnrnpul2 gRNA#1	*	0.0135
Control gRNA#1 vs. Hnrnpul2 gRNA#2	ns	0.5418
Control gRNA#1 vs. Hic2 gRNA#1	ns	0.0868
Control gRNA#1 vs. Hic2 gRNA#2	ns	0.2325
Control gRNA#1 vs. Hsp90ab1 gRNA#1	ns	0.1468
Control gRNA#1 vs. Hsp90ab1 gRNA#2	ns	0.1683
Control gRNA#1 vs. Tasor gRNA#1	ns	0.1048
Control gRNA#1 vs. Tasor gRNA#2	ns	0.2035
Control gRNA#1 vs. Fermt2 gRNA#1	ns	0.5418
Control gRNA#1 vs. Fermt2 gRNA#2	ns	0.1004
Control gRNA1 vs. Zbtb2 gRNA1	ns	0.1479
Control gRNA1 vs. Zbtb2 gRNA2	ns	0.4178
Control gRNA1 vs. Nfrkb gRNA1	ns	0.2716
Control gRNA1 vs. Nfrkb gRNA2	ns	0.3044
Control gRNA1 vs. Edc4 gRNA1	ns	0.8869
Control gRNA1 vs. Edc4 gRNA2	ns	0.2199
Control gRNA1 vs. Mnt gRNA1	ns	0.512
Control gRNA1 vs. Mnt gRNA2	ns	0.6566
Control gRNA1 vs. Gpr89 gRNA1	ns	0.4107
Control gRNA1 vs. Gpr89 gRNA2	ns	0.6833
Control gRNA1 vs. Eif4g2 gRNA1	ns	0.8771
Control gRNA1 vs. Eif4g2 gRNA2	ns	0.4738
Control gRNA1 vs. Klf8 gRNA1	ns	0.159
Control gRNA1 vs. Klf8 gRNA2	ns	0.4903
Control gRNA1 vs. Arid2 gRNA1	ns	0.7274
Control gRNA1 vs. Arid2 gRNA2	ns	0.7344
Control gRNA1 vs. Dcp2 gRNA1	ns	0.8674
Control gRNA1 vs. Dcp2 gRNA2	ns	0.4744
Control gRNA1 vs. Cand1 gRNA1	ns	0.9222
Control gRNA1 vs. Cand1 gRNA2	ns	0.942
Control gRNA1 vs. Myh9 gRNA1	ns	0.5792
Control gRNA1 vs. Myh9 gRNA2	ns	0.4113
Control gRNA1 vs. Pole4 gRNA1	ns	0.7696
Control gRNA1 vs. Pole4 gRNA2	ns	0.6913
Control gRNA1 vs. Atp6ap1 gRNA1	ns	0.5463
Control gRNA1 vs. Atp6ap1 gRNA2	ns	0.8337

### Sheet: Fig1D
Stats Relative to Fig1D
Unpaired t test two-tailed	Summary	P Value
Control gRNA#1 vs Control gRNA#2	ns	0.4649
Control gRNA#1 vs. Rb1 gRNA#1	**	0.0085
Control gRNA#1 vs. Rb1 gRNA#2	***	0.0002
Control gRNA#1 vs. Myc gRNA#1	****	<0.0001
Control gRNA#1 vs. Myc gRNA#2	**	0.0002
Control gRNA#1 vs. Rybp gRNA#1	ns	0.6274
Control gRNA#1 vs. Rybp gRNA#2	ns	0.1092
Control gRNA1 vs. Atp6ap1 gRNA1	****	<0.0001
Control gRNA1 vs. Atp6ap1 gRNA2	***	0.0006
Control gRNA#1 vs. Hsp90ab1 gRNA#1	**	0.0065
Control gRNA#1 vs. Hsp90ab1 gRNA#2	ns	0.3391
Control gRNA#1 vs. Fermt2 gRNA#1	ns	0.2299
Control gRNA#1 vs. Fermt2 gRNA#2	ns	0.0543
Control gRNA#1 vs. Arid2 gRNA#1	ns	0.1368
Control gRNA#1 vs. Arid2 gRNA#2	ns	0.8708
Control gRNA1 vs. Gpr89 gRNA1	*	0.0322
Control gRNA1 vs. Gpr89 gRNA2	ns	0.8184
Control gRNA1 vs. Pole4 gRNA1	ns	0.8667
Control gRNA1 vs. Pole4 gRNA2	ns	0.8274
Control gRNA#1 vs. Hic2 gRNA#1	ns	0.8708
Control gRNA#1 vs. Hic2 gRNA#2	ns	0.8388
Control gRNA1 vs. Myh9 gRNA1	ns	0.883
Control gRNA1 vs. Myh9 gRNA2	ns	0.8234
Control gRNA1 vs. Nfrkb gRNA1	ns	0.7592
Control gRNA1 vs. Nfrkb gRNA2	ns	0.3978
Control gRNA1 vs. Eif4g2 gRNA1	ns	0.5223
Control gRNA1 vs. Eif4g2 gRNA2	ns	0.2299
Control gRNA#1 vs. Tasor gRNA#1	**	0.0014
Control gRNA#1 vs. Tasor gRNA#2	ns	0.6241
Control gRNA1 vs. Dcp2 gRNA1	ns	0.0562
Control gRNA1 vs. Dcp2 gRNA2	ns	0.0854
Control gRNA1 vs. Cand1 gRNA1	ns	0.8946
Control gRNA1 vs. Cand1 gRNA2	***	0.0003
Control gRNA1 vs. Edc4 gRNA1	ns	0.2097
Control gRNA1 vs. Edc4 gRNA2	ns	0.1045
Control gRNA1 vs. Zbtb2 gRNA1	ns	0.0567
Control gRNA1 vs. Zbtb2 gRNA2	ns	0.1464
Control gRNA1 vs. Klf8 gRNA1	*	0.0457
Control gRNA1 vs. Klf8 gRNA2	ns	0.1508
Control gRNA1 vs. Mnt gRNA1	*	0.0494
Control gRNA1 vs. Mnt gRNA2	*	0.0443

### Sheet: Fig1E
Stats Relative to Fig1E
Unpaired t test two-tailed	Summary	P Value
Control #1 vs. Control #2	ns	0.5408
Control #1 vs. Stat3 #1	****	<0.0001
Control #1 vs. Myc #1	****	<0.0001
Control #1 vs. Rybp #1	***	0.0001
Control #1 vs. Arid2 #1	*	0.0102
Control #1 vs. Arid2 #2	***	0.0004
Control #1 vs. Cand1 #1	***	0.0001
Control #1 vs. Cand1 #2	***	0.0004
Control #1 vs. Dcp2 #1	***	0.0006
Control #1 vs. Dcp2 #2	**	0.0064
Control #1 vs. Edc4 #1	***	0.0002
Control #1 vs. Edc4 #2	***	0.0002
Control #1 vs. Eif4g2 #1	***	0.0009
Control #1 vs. Eif4g2 #2	***	0.0005
Control #1 vs. Tasor #1	***	0.0001
Control #1 vs. Tasor #2	*	0.0391
Control #1 vs. Gpr89 #1	***	0.0001
Control #1 vs. Gpr89 #2	***	0.0004
Control #1 vs. Hic2 #1	***	0.0002
Control #1 vs. Hic2 #2	***	0.0001
Control #1 vs. Klf8 #1	*	0.0274
Control #1 vs. Klf8 #2	ns	0.204
Control #1 vs. Mnt #1	**	0.004
Control #1 vs. Mnt #2	**	0.0013
Control #1 vs. Myh9 #1	****	<0.0001
Control #1 vs. Myh9 #2	****	<0.0001
Control #1 vs. Nfrkb #1	****	<0.0001
Control #1 vs. Nfrkb #2	***	0.0004
Control #1 vs. Pole4 #1	***	0.0004
Control #1 vs. Pole4 #2	****	<0.0001
Control #1 vs. Zbtb2 #1	****	<0.0001
Control #1 vs. Zbtb2 #2	****	<0.0001
